# The helper NLR immune protein NRC3 mediates the hypersensitive cell death caused by the cell-surface receptor Cf-4

**DOI:** 10.1101/2021.09.28.461843

**Authors:** Jiorgos Kourelis, Mauricio P. Contreras, Adeline Harant, Hiroaki Adachi, Lida Derevnina, Chih-Hang Wu, Sophien Kamoun

## Abstract

Cell surface pattern recognition receptors (PRRs) activate immune responses that can include the hypersensitive cell death. However, the pathways that link PRRs to the cell death response are poorly understood. Here, we show that the cell surface receptor-like protein Cf-4 requires the intracellular nucleotide-binding domain leucine-rich repeat containing receptor (NLR) NRC3 to trigger a confluent cell death response upon detection of the fungal effector Avr4 in leaves of *Nicotiana benthamiana*. This NRC3 activity requires an intact N-terminal MADA motif, a conserved signature of coiled-coil (CC)-type plant NLRs that is required for resistosome-mediated immune responses. A chimeric protein with the N-terminal α1 helix of Arabidopsis ZAR1 swapped into NRC3 retains the capacity to mediate Cf-4 hypersensitive cell death. Pathogen effectors acting as suppressors of NRC3 can suppress Cf-4-triggered hypersensitive cell-death. Our findings link the NLR resistosome model to the hypersensitive cell death caused by a cell surface PRR.
