## Supplemental dataset 1 & 2 and Table S1 for "The helper NLR immune protein NRC3 mediates the hypersensitive cell death caused by the cell-surface receptor Cf-4": Table_S1.xlsx

### Sheet: Sheet1
Template	Primers	Product	Antibiotic	pJK	Purpose	RE	Plasmids	Publication	OD	Experiments
-	-	pK7WGF2-EGFP-RPi-blb2	Spec	-	Binary Agro L2M	BsaI	pJK268c_mRFP1, pICH51288, pICH41414	Bozkurt et al., 2011	0.2	Fig1, FigS1 HR assays
-	-	pTRBO::FLAG-AVRblb2	Kan	-	Binary Agro L2M	BsaI	pJK268c_mRFP1, pICH51288, pICH41414	Bozkurt et al., 2011	0.1	Fig1, FigS1 HR assays
-	-	pBinplus::R3a	Kan	-	Binary Agro L2M	BsaI	pJK268c_mRFP1, pICH51288, pICH41414	Bos et al., 2006	0.3	Fig2, Fig2, Fig5, FigS1, FigS3, FigS6 HR assays
-	NT2-STREP-TEV_OA1/NT2-STREP-TEV_OA2	pL0M-NT2-StrepII-TEV	Spec	pJK-0-092	General L0M	BpiI	pICH41258	This work	-	L0M
pICH86988::NRC3	NRC3_Fw/NRC3_Rev_stop	pL0M-CDS1-NbNRC3	Spec	pJK-0-094	General L0M	BsaI	pICH41308	This work	-	L0M
pICH86988::NRC3_DV	NRC3_Fw/NRC3_Rev_stop	pL0M-CDS1-NbNRC3_D480V	Spec	pJK-0-098	General L0M	BsaI	pICH41308	This work	-	L0M
pICH86988::NRC3	NRC3_Fw/NRC3_Rev_STOP	pL0M-CDS1-NbNRC3_L21E	Spec	pJK-0-101	General L0M	BsaI	pICH41308	This work	-	L0M
pICH86988::NRC3	NbNRC3_CC_Fw/NbNRC3_Rev_STOP –ZAR1_NRC3_OA1/ZAR1_NRC3_OA2	pL0M-CDS1-NbNRC3_ZAR1a1	Spec	pJK-0-103	General L0M	BsaI	pICH41308	This work	-	L0M
pICH86988::NRC3	NRC3_Fw/NRC3_Rev	pL0M-CDS1ns-NbNRC3	Spec	pJK-0-105	General L0M	BsaI	pICSL01005	This work	-	L0M
pICH86988::NRC3	NRC3_Fw/NRC3_Rev	pL0M-CDS1ns-NbNRC3_L21E	Spec	pJK-0-107	General L0M	BsaI	pICSL01005	This work	-	L0M
pICH86988::NRC3	NbNRC3_CC_Fw/NbNRC3_Rev –ZAR1_NRC3_OA1/ZAR1_NRC3_OA2	pL0M-CDS1ns-NbNRC3_ZAR1a1	Spec	pJK-0-108	General L0M	BsaI	pICSL01005	This work	-	L0M
pICH86988::NRC3	NRC2_Fw/NRC2_Rev	pL0M-CDS1ns-NbNRC2a	Spec	pJK-0-116	General L0M	BsaI	pICSL01005	This work	-	L0M
pICH86988::NRC2	NbNRC2_CC_Fw/NbNRC2_Rev – NbNRC2a_L17E_OA1/NbNRC2a_L17E_OA2	pL0M-CDS1ns-NbNRC2a_L17E	Spec	pJK-0-176	General L0M	BsaI	pICSL01005	This work	-	L0M
pICH86988::AVRcap1b	AvrCap1b_Fw/AvrCap1b_Rev	pL1M-R1-pMAS::AVRcap1b	Carb	pJK-B1-050	Binary Agro L1M	BsaI	pICH47802_mRFP1, pICH85281, pICH41432	This work	-	L1M
pJK-B2-275p	SPRYSEC15_Fw/SPRYSEC15_Rev	pL1M-R1-pMAS::STREPII-SPRYSEC15	Carb	pJK-B1-051	Binary Agro L1M	BsaI	pICH47802_mRFP1, pICH85281, pICH41432, pJK-0-092	This work	-	L1M
-	-	pL1M-R1-pMAS::mCherry	Carb	pJK-B1-053	Binary Agro L1M	BsaI	pICH47802_mRFP1, pICH85281, pICH41432, pJK636	This work	-	L1M
-	-	pL1M-F2-2x35S::NbNRC3	Carb	pJK-B1-054	Binary Agro L1M	BsaI	pICH47742_mRFP1, pICH51288, pICH41414, pJK-0-094	This work	-	L1M
-	-	pL1M-F2-2x35S::NbNRC3_D480V	Carb	pJK-B1-055	Binary Agro L1M	BsaI	pICH47742_mRFP1, pICH51288, pICH41414, pJK-0-098	This work	-	L1M
-	-	pL2M-P19-2x35S::mCherry	Kan	pJK-B2-023p	Binary Agro L2M	BsaI	pJK268c, pICH51288, pICH41414, pJK636	This work	EV	Fig1, Fig2, Fig3, Fig4, FigS1, FigS3, FigS4, FigS5 HR assays
-	-	pL2M-P19-2x35S::Pto	Kan	pJK-B2-035p	Binary Agro L2M	BsaI	pJK268c, pICH51288, pICH41414, pICSL50028, pJK-ID-007	This work	0.5	Fig1, Fig2, Fig3, Fig4, Fig5, FigS1, FigS3, FigS4, FigS5, FigS6 HR assays
-	-	pL2M-P19-2x35S::NbNRC3	Kan	pJK-B2-062p	Binary Agro L2M	BsaI	pJK268c_mRFP1, pICH51288, pICH41414, pJK-0-094	This work	0.5	Fig1, Fig2, Fig3, Fig4, FigS1, FigS3, FigS4, FigS5 HR assays
-	-	pL2M-P19-2x35S::NbNRC3-6xHA	Kan	pJK-B2-062p-HA	Binary Agro L2M	BsaI	pJK268c_mRFP1, pICH51288, pICH41414, pJK-0-105	This work	0.5	Fig3c, Fig4c western
-	-	pL2M-P19-2x35S::NbNRC3_L21E	Kan	pJK-B2-064p	Binary Agro L2M	BsaI	pJK268c_mRFP1, pICH51288, pICH41414, pJK-0-101	This work	0.5	Fig3, FigS4 HR assays
-	-	pL2M-P19-2x35S::NbNRC3_L21E-6xHA	Kan	pJK-B2-064p-HA	Binary Agro L2M	BsaI	pJK268c_mRFP1, pICH51288, pICH41414, pJK-0-107, pICSL5009A	This work	0.5	Fig3c western
-	-	pL2M-P19-2x35S::NbNRC3_ZAR1a1	Kan	pJK-B2-065p	Binary Agro L2M	BsaI	pJK268c_mRFP1, pICH51288, pICH41414, pJK-0-103	This work	0.5	Fig4, FigS5 HR assays
-	-	pL2M-P19-2x35S::NbNRC3_ZAR1a1-6xHA	Kan	pJK-B2-065p-HA	Binary Agro L2M	BsaI	pJK268c_mRFP1, pICH51288, pICH41414, pJK-0-108, pICSL5009A	This work	0.5	Fig4c western
pICH86988::NRC2	NRC2_Fw/NbNRC2a_rev_STOP	pL2M-P19-2x35S::NbNRC2a	Kan	pJK-B2-090p	Binary Agro L2M	BsaI	pJK268c_mRFP1, pICH51288, pICH41414	This work	0.5	Fig1, Fig2, Fig3, Fig4, FigS1, FigS3, FigS4, FigS5 HR assays
-	-	pL2M-P19-2x35S::NbNRC2a-6xHA	Kan	pJK-B2-090p-HA	Binary Agro L2M	BsaI	pJK268c_mRFP1, pICH51288, pICH41414, pJK-0-116, pICSL5009A	This work	0.5	Fig3c, Fig4c western
pICH86988::NRC2	NbNRC2_CC_Fw/NbNRC2_Rev_STOP – NbNRC2a_L17E_OA1/NbNRC2a_L17E_OA2	pL2M-P19-2x35S::NbNRC2a_L17E	Kan	pJK-B2-091p	Binary Agro L2M	BsaI	pJK268c_mRFP1, pICH51288, pICH41414	This work	0.5	Fig3, FigS4 HR assays
-	-	pL2M-P19-2x35S::NbNRC2a_L17E-6xHA	Kan	pJK-B2-091p-HA	Binary Agro L2M	BsaI	pJK268c_mRFP1, pICH51288, pICH41414, pJK-0-176	This work	0.5	Fig3c western
pTP50-AvrPto-FLAG	AvrPto_Fw/AvrPto_Rev	pL2M-P19-2x35S::AvrPto	Kan	pJK-B2-098p	Binary Agro L2M	BsaI	pJK268c, pICH51288, pICH41414	This work	0.25	Fig1, Fig2, Fig3, Fig4, Fig5, FigS1, FigS3, FigS4, FigS5, FigS6 HR assays
pK7WG2-NRC1	NRC1_Fw1/NRC1_Rev1 – NRC1_Fw2/NRC1_Rev2	pL2M-P19-2x35S::SlNRC1	Kan	pJK-B2-133p	Binary Agro L2M	BsaI	pJK268c_mRFP1, pICH51288, pICH41414	This work	0.5	Fig2, FigS3 HR assays
pICH86988::NRC2	NbNRC2_CC_Fw/NbNRC2_Rev_STOP –ZAR1_OA1/ZAR1_OA2	pL2M-P19-2x35S::NbNRC2a_ZAR1a1	Kan	pJK-B2-175p	Binary Agro L2M	BsaI	pJK268c_mRFP1, pICH51288, pICH41414	This work	0.5	Fig4, FigS5 HR assays
pICH86988::NRC2	NbNRC2_CC_Fw/NbNRC2_Rev –ZAR1_OA1/ZAR1_OA2	pL2M-P19-2x35S::NbNRC2a_ZAR1a1-6xHA	Kan	pJK-B2-175p-HA	Binary Agro L2M	BsaI	pJK268c_mRFP1, pICH51288, pICH41414, pICSL5009A	This work	0.5	Fig4c western
pICH86988::NRB1	NRC4_Fw/NRC4_Rev	pL2M-P19-2x35S::NbNRC4c^Syn	Kan	pJK-B2-244p	Binary Agro L2M	BsaI	pJK268c_mRFP1, pICH51288, pICH41414	This work	0.5	Fig2, FigS3 HR assays
pGR106-Avr3a^KI	Avr3a_Fw/Avr3a_Rev	pL2M-P19-2x35S::Avr3a^KI	Kan	pJK-B2-281p	Binary Agro L2M	BsaI	pJK268c_mRFP1, pICH51288, pICH41414	This work	0.2	Fig2, Fig2, Fig5, FigS1, FigS3, FigS6 HR assays
-	-	pL2M-AvrCap1b-2x35S::NbNRC3	Kan	pJK-B2-310	Binary Agro L2M	BpiI	pICSL4723, pJK-B1-050, pJK-B1-054, pICH41744	This work	0.5	Fig5, FigS6 HR assays
-	-	pL2M-SPRYSEC15-2x35S::NbNRC3	Kan	pJK-B2-311	Binary Agro L2M	BpiI	pICSL4723, pJK-B1-051, pJK-B1-054, pICH41744	This work	0.5	Fig5, FigS6 HR assays
-	-	pL2M-mCherry-2x35S::NbNRC3	Kan	pJK-B2-313	Binary Agro L2M	BpiI	pICSL4723, pJK-B1-053, pJK-B1-054, pICH41744	This work	0.5	Fig5, FigS6 HR assays
-	-	pL2M-AvrCap1b-2x35S::NbNRC3_D480V	Kan	pJK-B2-355	Binary Agro L2M	BpiI	pICSL4723, pJK-B1-050, pJK-B1-055, pICH41744	This work	0.5	Fig5, FigS6 HR assays
-	-	pL2M-STREPII-SPRYSEC15-2x35S::NbNRC3_D480V	Kan	pJK-B2-356	Binary Agro L2M	BpiI	pICSL4723, pJK-B1-051, pJK-B1-055, pICH41744	This work	0.5	Fig5, FigS6 HR assays
-	-	pL2M-mCherry-2x35S::NbNRC3_D480V	Kan	pJK-B2-358	Binary Agro L2M	BpiI	pICSL4723, pJK-B1-053, pJK-B1-055, pICH41744	This work	0.5	Fig5, FigS6 HR assays
-	Synthesis	pL0M-CDS1ns-Pto	Spec	pJK-ID-007	General L0M	BpiI	pICSL01005	This work	-	L0M
-	-	pL2M-P19-2x35S::AVR4	Kan	pJK219	Binary Agro L2M	BsaI	pJK268c, pICH51288, pICH41414, pJK002, pJK016	Kourelis et al., 2020	0.25	Fig1, Fig2, Fig3, Fig4, Fig5, FigS1, FigS3, FigS4, FigS5, FigS6 HR assays
-	-	pL2M-P19-2x35S::Cf-4-GFP	Kan	pJK227	Binary Agro L2M	BsaI	pJK268c, pICH51288, pICH41414, pJK002, pJK028, EC15095	Kourelis et al., 2020	0.5	Fig1, Fig2, Fig3, Fig4, Fig5, FigS1, FigS3, FigS4, FigS5, FigS6 HR assays
